# Repeated Omicron exposures override ancestral SARS-CoV-2 immune imprinting

**DOI:** 10.1101/2023.05.01.538516

**Authors:** Ayijiang Yisimayi, Weiliang Song, Jing Wang, Fanchong Jian, Yuanling Yu, Xiaosu Chen, Yanli Xu, Sijie Yang, Xiao Niu, Tianhe Xiao, Jing Wang, Lijuan Zhao, Haiyan Sun, Ran An, Na Zhang, Yao Wang, Peng Wang, Lingling Yu, Zhe Lv, Qingqing Gu, Fei Shao, Ronghua Jin, Zhongyang Shen, Xiaoliang Sunney Xie, Youchun Wang, Yunlong Cao

## Abstract

The continuous emergence of highly immune evasive SARS-CoV-2 variants, like XBB.1.5^1,2^ and XBB.1.16^3,4^, highlights the need to update COVID-19 vaccine compositions. However, immune imprinting induced by wildtype (WT)-based vaccination would compromise the antibody response to Omicron-based boosters^5-9^. Vaccination strategies that can counter immune imprinting are critically needed. In this study, we investigated the degree and dynamics of immune imprinting in mouse models and human cohorts, especially focusing on the role of repeated Omicron stimulation. Our results show that in mice, the efficacy of single Omicron-boosting is heavily limited by immune imprinting, especially when using variants antigenically distinct from WT, like XBB, while the concerning situation could be largely mitigated by a second Omicron booster. Similarly, in humans, we found that repeated Omicron infections could also alleviate WT-vaccination-induced immune imprinting and generate high neutralizing titers against XBB.1.5 and XBB.1.16 in both plasma and nasal mucosa. By isolating 781 RBD-targeting mAbs from repeated Omicron infection cohorts, we revealed that double Omicron exposure alleviates immune imprinting by generating a large proportion of highly matured and potent Omicron-specific antibodies. Importantly, epitope characterization using deep mutational scanning (DMS) showed that these Omicron-specific antibodies target distinct RBD epitopes compared to WT-induced antibodies, and the bias towards non-neutralizing epitopes observed in single Omicron exposures due to imprinting was largely restored after repeated Omicron stimulation, together leading to a substantial neutralizing epitope shift. Based on the DMS profiles, we identified evolution hotspots of XBB.1.5 RBD and demonstrated the combinations of these mutations could further boost XBB.1.5’s immune-evasion capability while maintaining high ACE2 binding affinity. Our findings suggest the WT component should be abandoned when updating COVID-19 vaccine antigen compositions to XBB lineages, and those who haven’t been exposed to Omicron yet should receive two updated vaccine boosters.
