## Supplementary Table 1 for "Repeated Omicron exposures override ancestral SARS-CoV-2 immune imprinting"

### Sheet: plasma
Sample Type	Gender	Age	SARS-CoV-2 vaccination status	The first dose of vaccine		The second dose of vaccine		The third dose of vaccine		Sampling time point	Hospital admission date	Hospital discharge date	Reinfection date	Time interval between sampling and last infection
				Vaccination Time	Vaccine Type	Vaccination Time	Vaccine Type	Vaccination Time	Vaccine Type
BA.1 BTI + BA.5/BF.7 infection	female	34	2	2021-06-13	inactivated vaccine	2021-07-07	inactivated vaccine	N/A	N/A	2023-01-07	2022-01-09	2022-01-22	2022-12-20	18
BA.1 BTI + BA.5/BF.7 infection	female	34	2	2021-04-15	inactivated vaccine	2021-05-12	inactivated vaccine	N/A	N/A	2023-01-07	2022-01-09	2022-01-23	2022-12-15	23
BA.1 BTI + BA.5/BF.7 infection	male	29	3	2021-01-11	inactivated vaccine	2021-02-01	inactivated vaccine	2021-11-18	inactivated vaccine	2023-01-07	2022-01-11	2022-01-23	2022-12-16	22
BA.1 BTI + BA.5/BF.7 infection	female	38	3	2021-04-16	inactivated vaccine	2021-05-17	inactivated vaccine	2021-12-07	inactivated vaccine	2023-01-07	2022-01-12	2022-01-24	2022-12-16	22
BA.1 BTI + BA.5/BF.7 infection	female	41	3	2021-01-09	inactivated vaccine	2021-01-30	inactivated vaccine	2021-09-29	inactivated vaccine	2023-01-07	2022-01-12	2022-01-24	2022-12-03	35
BA.1 BTI + BA.5/BF.7 infection	female	48	3	2021-04-15	inactivated vaccine	2021-05-12	inactivated vaccine	2021-12-06	inactivated vaccine	2023-01-07	2022-01-11	2022-01-24	2022-12-12	26
BA.1 BTI + BA.5/BF.7 infection	female	21	3	2021-04-02	inactivated vaccine	2021-05-20	inactivated vaccine	2021-12-31	inactivated vaccine	2023-01-07	2022-01-15	2022-01-25	2022-12-10	28
BA.1 BTI + BA.5/BF.7 infection	female	42	3	2021-04-22	inactivated vaccine	2021-05-14	inactivated vaccine	2021-11-20	inactivated vaccine	2023-01-07	2022-01-15	2022-01-25	2022-11-25	43
BA.1 BTI + BA.5/BF.7 infection	female	38	3	2021-04-09	inactivated vaccine	2021-05-15	inactivated vaccine	2021-11-28	inactivated vaccine	2023-01-07	2022-01-13	2022-01-25	2022-12-14	24
BA.1 BTI + BA.5/BF.7 infection	male	52	3	2021-04-18	inactivated vaccine	2021-05-20	inactivated vaccine	2021-11-20	inactivated vaccine	2023-01-07	2022-01-14	2022-01-25	2022-12-17	21
BA.1 BTI + BA.5/BF.7 infection	female	64	3	2021-06-01	inactivated vaccine	2021-06-23	inactivated vaccine	2021-12-27	inactivated vaccine	2023-01-07	2022-01-13	2022-01-25	2022-12-19	19
BA.1 BTI + BA.5/BF.7 infection	male	35	2	2021-06-06	inactivated vaccine	2021-06-30	inactivated vaccine	N/A	N/A	2023-01-07	2022-01-13	2022-01-26	2022-12-17	21
BA.1 BTI + BA.5/BF.7 infection	female	24	2	2021-04-15	inactivated vaccine	2021-05-23	inactivated vaccine	N/A	N/A	2023-01-07	2022-01-09	2022-01-26	2022-12-01	37
BA.1 BTI + BA.5/BF.7 infection	female	52	3	2021-05-28	inactivated vaccine	2021-06-18	inactivated vaccine	2021-12-24	inactivated vaccine	2023-01-07	2022-01-12	2022-01-27	2022-12-13	25
BA.1 BTI + BA.5/BF.7 infection	male	35	3	2021-04-18	inactivated vaccine	2021-05-22	inactivated vaccine	2021-12-03	inactivated vaccine	2023-01-07	2022-01-12	2022-01-27	2022-12-20	18
BA.1 BTI + BA.5/BF.7 infection	female	39	2	2021-04-18	inactivated vaccine	2021-05-20	inactivated vaccine	N/A	N/A	2023-01-07	2022-01-12	2022-01-27	2022-12-12	26
BA.1 BTI + BA.5/BF.7 infection	female	23	2	2021-08-10	inactivated vaccine	2021-09-03	inactivated vaccine	N/A	N/A	2023-01-07	2022-01-16	2022-01-27	2022-12-09	29
BA.1 BTI + BA.5/BF.7 infection	male	36	3	2021-03-19	inactivated vaccine	2021-04-30	inactivated vaccine	2021-12-08	inactivated vaccine	2023-01-07	2022-01-21	2022-01-29	2022-12-13	25
BA.1 BTI + BA.5/BF.7 infection	female	29	2	2021-05-27	inactivated vaccine	2021-06-17	inactivated vaccine	N/A	N/A	2023-01-07	2022-01-13	2022-01-31	2022-12-19	19
BA.1 BTI + BA.5/BF.7 infection	female	35	2	2021-07-15	inactivated vaccine	2021-08-25	inactivated vaccine	N/A	N/A	2023-01-07	2022-01-20	2022-02-02	2022-12-16	22
BA.1 BTI + BA.5/BF.7 infection	male	33	3	2021-04-28	inactivated vaccine	2021-05-22	inactivated vaccine	2021-12-19	inactivated vaccine	2023-01-14	2022-01-08	2022-01-22	2022-12-17	28
BA.1 BTI + BA.5/BF.7 infection	female	33	3	2021-04-28	inactivated vaccine	2021-05-22	inactivated vaccine	2021-12-18	inactivated vaccine	2023-01-14	2022-01-08	2022-01-23	2022-12-20	25
BA.1 BTI + BA.5/BF.7 infection	female	60	2	2021-05-31	inactivated vaccine	2021-06-21	inactivated vaccine	N/A	N/A	2023-01-14	2022-01-16	2022-01-25	2022-12-21	24
BA.1 BTI + BA.5/BF.7 infection	female	36	3	2021-01-10	inactivated vaccine	2021-01-31	inactivated vaccine	2021-09-28	inactivated vaccine	2023-01-14	2022-01-09	2022-01-26	2022-12-18	27
BA.1 BTI + BA.5/BF.7 infection	male	34	3	2021-04-18	inactivated vaccine	2021-05-20	inactivated vaccine	2021-11-25	inactivated vaccine	2023-01-14	2022-01-11	2022-01-27	2022-12-18	27
BA.1 BTI + BA.5/BF.7 infection	male	34	3	2021-03-29	inactivated vaccine	2021-05-10	inactivated vaccine	2021-11-30	inactivated vaccine	2023-01-14	2022-01-15	2022-01-29	2022-12-25	20
BA.2 BTI + BA.5/BF.7 infection	female	58	3	2021-05-23	inactivated vaccine	2021-06-15	inactivated vaccine	2021-12-19	inactivated vaccine	2022-12-26	2022-04-28	2022-05-10	2022-12-16	10
BA.2 BTI + BA.5/BF.7 infection	male	52	3	2021-04-25	inactivated vaccine	2021-05-25	inactivated vaccine	2022-01-04	inactivated vaccine	2022-12-26	2022-04-25	2022-05-15	2022-12-12	14
BA.2 BTI + BA.5/BF.7 infection	female	57	3	2021-03-29	inactivated vaccine	2021-04-19	inactivated vaccine	2021-11-01	inactivated vaccine	2022-12-26	2022-04-26	2022-05-11	2022-12-15	11
BA.2 BTI + BA.5/BF.7 infection	male	48	3	2021-06-03	inactivated vaccine	2021-06-30	inactivated vaccine	2022-01-06	inactivated vaccine	2022-12-29	2022-05-21	2022-05-29	2022-12-14	15
BA.2 BTI + BA.5/BF.7 infection	male	54	3	2021-01-10	inactivated vaccine	2021-02-23	inactivated vaccine	2021-10-28	inactivated vaccine	2023-01-09	2022-05-13	2022-05-29	2022-12-18	22
BA.2 BTI + BA.5/BF.7 infection	female	35	2	2021-07-02	inactivated vaccine	2022-01-26	inactivated vaccine	N/A	N/A	2023-01-09	2022-05-03	2022-05-24	2022-12-09	31
BA.2 BTI + BA.5/BF.7 infection	female	34	3	2021-10-27	inactivated vaccine	2021-12-02	inactivated vaccine	2022-08-12	inactivated vaccine	2023-01-09	2022-05-27	2022-06-09	2022-12-23	17
BA.2 BTI + BA.5/BF.7 infection	male	32	3	2021-01-17	inactivated vaccine	2022-08-12	inactivated vaccine	N/A	inactivated vaccine	2023-01-09	2022-05-26	2022-06-03	2022-12-20	20
BA.2 BTI + BA.5/BF.7 infection	female	62	3	2021-05-29	inactivated vaccine	2021-06-26	inactivated vaccine	2022-01-18	inactivated vaccine	2023-01-09	2022-05-07	2022-05-12	2022-12-05	35
BA.2 BTI + BA.5/BF.7 infection	female	40	3	2021-03-19	inactivated vaccine	2021-04-09	inactivated vaccine	2021-10-30	inactivated vaccine	2023-01-09	2022-05-10	2022-05-16	2022-12-16	24
BA.2 BTI + BA.5/BF.7 infection	female	33	3	2021-06-06	inactivated vaccine	2021-06-27	inactivated vaccine	2021-12-30	inactivated vaccine	2023-01-09	2022-05-29	2022-06-09	2022-12-19	21
BA.2 BTI + BA.5/BF.7 infection	female	18	3	2021-07-24	inactivated vaccine	2021-08-21	inactivated vaccine	2022-03-07	inactivated vaccine	2023-01-09	2022-05-12	2022-05-22	2022-12-20	20
BA.2 BTI + BA.5/BF.7 infection	male	45	3	2021-02-10	inactivated vaccine	2021-03-03	inactivated vaccine	2021-10-25	inactivated vaccine	2023-01-16	2022-04-29	2022-05-13	2022-12-10	37
BA.2 BTI + BA.5/BF.7 infection	female	18	2	2021-08-02	inactivated vaccine	2021-08-26	inactivated vaccine	N/A	N/A	2023-01-16	2022-04-29	2022-05-16	2022-12-09	38
BA.2 BTI + BA.5/BF.7 infection	female	60	1	2021-05-26	inactivated vaccine	N/A	N/A	N/A	N/A	2023-01-16	2022-04-29	2022-05-09	2022-12-18	29
BA.2 BTI + BA.5/BF.7 infection	female	37	3	2021-02-04	inactivated vaccine	2021-02-26	inactivated vaccine	2021-10-26	inactivated vaccine	2023-02-13	2022-06-12	2022-06-28	2022-12-27	48
BA.2 BTI + BA.5/BF.7 infection	male	45	3	2021-02-04	inactivated vaccine	2021-02-26	inactivated vaccine	2021-10-26	inactivated vaccine	2023-02-13	2022-06-12	2022-06-22	2022-12-26	49
BA.2 BTI + BA.5/BF.7 infection	male	30	2	2021-08-30	inactivated vaccine	2021-12-25	inactivated vaccine	N/A	N/A	2023-02-13	2022-04-07	2022-04-17	2022-12-15	60
BA.2 BTI + BA.5/BF.7 infection	female	54	3	2021-01-17	inactivated vaccine	2021-02-22	inactivated vaccine	2021-10-29	inactivated vaccine	2023-02-13	2022-04-29	2022-05-30	2023-01-20	24
BA.1 + BA.5 infection	female	29	0	N/A	N/A	N/A	N/A	N/A	N/A	2023-03-04	2022-01-16	2022-01-28	2022-12-10	84
BA.1 + BA.5 infection	female	65	0	N/A	N/A	N/A	N/A	N/A	N/A	2023-03-04	2022-02-12	2022-02-28	2022-12-27	67
BA.1 + BA.5 infection	female	27	0	N/A	N/A	N/A	N/A	N/A	N/A	2023-03-20	2022-01-16	2022-01-31	2022-12-16	94
BA.1 + BA.5 infection	female	84	0	N/A	N/A	N/A	N/A	N/A	N/A	2023-03-20	2022-01-16	2022-02-08	2022-12-27	83
BA.2 + BA.5 infection	male	25	0	N/A	N/A	N/A	N/A	N/A	N/A	2023-01-09	2022-03-09	2022-03-30	2022-12-17	23
BA.2 + BA.5 infection	male	29	0	N/A	N/A	N/A	N/A	N/A	N/A	2023-01-16	2022-06-13	2022-07-04	2022-12-12	35
BA.2 + BA.5 infection	male	52	0	N/A	N/A	N/A	N/A	N/A	N/A	2023-02-13	2022-05-24	2022-06-06	2022-12-16	59
BA.2 + BA.5 infection	male	20	0	N/A	N/A	N/A	N/A	N/A	N/A	2023-02-22	2022-05-19	2022-06-07	2022-12-30	54
BA.2 + BA.5 infection	female	30	0	N/A	N/A	N/A	N/A	N/A	N/A	2023-03-16	2022-04-04	2022-04-18	2022-12-22	84
BA.2 + BA.5 infection	female	53	0	N/A	N/A	N/A	N/A	N/A	N/A	2023-03-16	2022-06-19	2022-07-09	2023-01-08	67
BA.2 + BA.5 infection	male	27	0	N/A	N/A	N/A	N/A	N/A	N/A	2023-03-16	2022-06-19	2022-06-27	2023-01-10	65
BA.2 + BA.5 infection	male	36	0	N/A	N/A	N/A	N/A	N/A	N/A	2023-03-16	2022-05-21	2022-06-04	2023-01-03	72
BA.1 BTI	male	47	3	2021-04-17	inactivated vaccine	2021-05-21	inactivated vaccine	2021-12-07	inactivated vaccine	2022-02-25	2022-01-16	2022-01-26	N/A	40
BA.1 BTI	male	35	3	2021-04-18	inactivated vaccine	2021-05-22	inactivated vaccine	2021-12-03	inactivated vaccine	2022-02-25	2022-01-12	2022-01-27	N/A	44
BA.1 BTI	female	57	3	2021-04-01	inactivated vaccine	2021-05-01	inactivated vaccine	2021-12-01	inactivated vaccine	2022-02-24	2022-01-11	2022-01-24	N/A	44
BA.1 BTI	female	36	3	2021-04-30	inactivated vaccine	2021-05-12	inactivated vaccine	2021-12-02	inactivated vaccine	2022-02-22	2022-01-13	2022-01-24	N/A	40
BA.1 BTI	male	51	3	2021-04-19	inactivated vaccine	2021-05-21	inactivated vaccine	2021-11-30	inactivated vaccine	2022-02-24	2022-01-12	2022-01-26	N/A	43
BA.1 BTI	female	58	3	2021-04-19	inactivated vaccine	2021-05-21	inactivated vaccine	2021-12-03	inactivated vaccine	2022-02-26	2022-01-15	2022-01-27	N/A	42
BA.1 BTI	male	36	3	2021-03-19	inactivated vaccine	2021-04-30	inactivated vaccine	2021-12-08	inactivated vaccine	2022-02-28	2022-01-21	2022-01-29	N/A	38
BA.1 BTI	female	38	3	2021-04-09	inactivated vaccine	2021-05-15	inactivated vaccine	2021-11-28	inactivated vaccine	2022-02-23	2022-01-13	2022-01-25	N/A	41
BA.1 BTI	male	34	3	2021-03-29	inactivated vaccine	2021-05-10	inactivated vaccine	2021-11-30	inactivated vaccine	2022-02-28	2022-01-15	2022-01-29	N/A	44
BA.1 BTI	female	60	3	2021-04-21	inactivated vaccine	2021-05-13	inactivated vaccine	2021-11-25	inactivated vaccine	2022-02-23	2022-01-11	2022-01-25	N/A	43
BA.1 BTI	male	39	3	2021-04-21	inactivated vaccine	2021-05-15	inactivated vaccine	2021-11-27	inactivated vaccine	2022-02-25	2022-01-13	2022-01-27	N/A	43
BA.1 BTI	male	34	3	2021-04-18	inactivated vaccine	2021-05-20	inactivated vaccine	2021-11-25	inactivated vaccine	2022-02-26	2022-01-11	2022-01-27	N/A	46
BA.1 BTI	female	58	3	2021-04-21	inactivated vaccine	2021-05-19	inactivated vaccine	2021-11-19	inactivated vaccine	2022-02-21	2022-01-10	2022-01-21	N/A	42
BA.1 BTI	male	29	3	2021-01-11	inactivated vaccine	2021-02-01	inactivated vaccine	2021-11-18	inactivated vaccine	2022-02-21	2022-01-11	2022-01-23	N/A	41
BA.1 BTI	female	44	3	2021-04-15	inactivated vaccine	2021-05-12	inactivated vaccine	2021-11-21	inactivated vaccine	2022-02-24	2022-01-14	2022-01-26	N/A	41
BA.1 BTI	male	27	3	2021-04-21	inactivated vaccine	2021-05-12	inactivated vaccine	2021-11-19	inactivated vaccine	2022-02-23	2022-01-13	2022-01-25	N/A	41
BA.1 BTI	male	52	3	2021-04-18	inactivated vaccine	2021-05-20	inactivated vaccine	2021-11-20	inactivated vaccine	2022-02-23	2022-01-14	2022-01-25	N/A	40
BA.1 BTI	male	38	3	2021-04-07	inactivated vaccine	2021-05-14	inactivated vaccine	2021-11-22	inactivated vaccine	2022-02-25	2022-01-16	2022-01-27	N/A	40
BA.1 BTI	male	58	3	2021-04-14	inactivated vaccine	2021-05-17	inactivated vaccine	2021-11-19	inactivated vaccine	2022-02-28	2022-01-13	2022-01-29	N/A	46
BA.1 BTI	female	42	3	2021-04-22	inactivated vaccine	2021-05-14	inactivated vaccine	2021-11-20	inactivated vaccine	2022-02-23	2022-01-15	2022-01-25	N/A	39
BA.1 BTI	male	32	3	2021-04-21	inactivated vaccine	2021-05-12	inactivated vaccine	2021-11-21	inactivated vaccine	2022-02-24	2022-01-16	2022-01-26	N/A	39
BA.1 BTI	female	34	3	2021-04-11	inactivated vaccine	2021-05-14	inactivated vaccine	2021-11-17	inactivated vaccine	2022-02-22	2022-01-13	2022-01-24	N/A	40
BA.1 BTI	male	36	3	2021-04-08	inactivated vaccine	2021-05-14	inactivated vaccine	2021-11-17	inactivated vaccine	2022-02-25	2022-01-13	2022-01-26	N/A	43
BA.1 BTI	female	42	3	2021-04-15	inactivated vaccine	2021-05-12	inactivated vaccine	2021-11-20	inactivated vaccine	2022-02-25	2022-01-16	2022-01-26	N/A	40
BA.1 BTI	female	46	3	2021-04-15	inactivated vaccine	2021-05-12	inactivated vaccine	2021-11-15	inactivated vaccine	2022-02-22	2022-01-12	2022-01-24	N/A	41
BA.1 BTI	female	48	3	2021-04-25	inactivated vaccine	2021-05-12	inactivated vaccine	2021-11-15	inactivated vaccine	2022-02-21	2022-01-15	2022-01-23	N/A	37
BA.1 BTI	female	48	3	2021-03-30	inactivated vaccine	2021-05-08	inactivated vaccine	2021-11-16	inactivated vaccine	2022-03-02	2022-01-16	2022-01-30	N/A	45
BA.1 BTI	male	53	3	2021-04-02	inactivated vaccine	2021-05-11	inactivated vaccine	2021-11-12	inactivated vaccine	2022-03-03	2022-01-16	2022-02-01	N/A	46
BA.1 BTI	male	54	3	2021-04-15	inactivated vaccine	2021-05-12	inactivated vaccine	2021-11-14	inactivated vaccine	2022-03-01	2022-01-21	2022-01-30	N/A	39
BA.1 BTI	male	47	3	2021-03-22	inactivated vaccine	2021-04-29	inactivated vaccine	2021-11-02	inactivated vaccine	2022-02-23	2022-01-12	2022-01-25	N/A	42
BA.1 BTI	male	39	3	2021-03-13	inactivated vaccine	2021-04-03	inactivated vaccine	2021-11-01	inactivated vaccine	2022-02-25	2022-01-11	2022-01-27	N/A	45
BA.1 BTI	male	26	3	2021-03-27	inactivated vaccine	2021-05-04	inactivated vaccine	2021-11-06	inactivated vaccine	2022-02-26	2022-01-16	2022-01-28	N/A	41
BA.1 BTI	female	38	3	2021-04-01	inactivated vaccine	2021-05-01	inactivated vaccine	2021-11-01	inactivated vaccine	2022-02-22	2022-01-12	2022-01-24	N/A	41
BA.1 BTI	female	57	3	2021-03-26	inactivated vaccine	2021-04-23	inactivated vaccine	2021-10-29	inactivated vaccine	2022-02-22	2022-01-12	2022-01-24	N/A	41
BA.1 BTI	female	60	3	2021-03-26	inactivated vaccine	2021-04-29	inactivated vaccine	2021-10-30	inactivated vaccine	2022-02-25	2022-01-13	2022-01-26	N/A	43
BA.1 BTI	female	50	3	2021-03-06	inactivated vaccine	2021-04-29	inactivated vaccine	2021-10-29	inactivated vaccine	2022-02-23	2022-01-13	2022-01-25	N/A	41
BA.1 BTI	male	55	3	2021-04-01	inactivated vaccine	2021-05-01	inactivated vaccine	2021-11-01	inactivated vaccine	2022-02-28	2022-01-16	2022-01-29	N/A	43
BA.1 BTI	male	50	3	2021-03-12	inactivated vaccine	2021-04-23	inactivated vaccine	2021-10-28	inactivated vaccine	2022-03-03	2022-01-15	2022-02-01	N/A	47
BA.1 BTI	male	38	3	2021-02-02	inactivated vaccine	2021-03-06	inactivated vaccine	2021-10-10	inactivated vaccine	2022-02-26	2022-01-16	2022-01-28	N/A	41
BA.1 BTI	male	30	3	2021-03-08	inactivated vaccine	2021-03-22	inactivated vaccine	2021-10-10	inactivated vaccine	2022-03-03	2022-01-17	2022-01-30	N/A	45
BA.1 BTI	female	63	3	2021-04-13	inactivated vaccine	2021-05-11	inactivated vaccine	2021-09-28	inactivated vaccine	2022-02-21	2022-01-09	2022-01-23	N/A	43
BA.1 BTI	female	36	3	2021-01-10	inactivated vaccine	2021-01-31	inactivated vaccine	2021-09-28	inactivated vaccine	2022-02-24	2022-01-09	2022-01-26	N/A	46
BA.1 BTI	female	41	3	2021-01-09	inactivated vaccine	2021-01-30	inactivated vaccine	2021-09-29	inactivated vaccine	2022-02-22	2022-01-12	2022-01-24	N/A	41
BA.1 BTI	male	46	3	2021-01-14	inactivated vaccine	2021-01-29	inactivated vaccine	2021-09-29	inactivated vaccine	2022-02-24	2022-01-13	2022-01-26	N/A	42
BA.1 BTI	male	45	3	2021-01-18	inactivated vaccine	2021-02-02	inactivated vaccine	2021-09-28	inactivated vaccine	2022-02-23	2022-01-13	2022-01-25	N/A	41
BA.1 BTI	female	23	3	2021-02-06	inactivated vaccine	2021-02-20	inactivated vaccine	2021-09-30	inactivated vaccine	2022-02-28	2022-01-15	2022-01-29	N/A	44
BA.1 BTI	male	53	3	2021-01-02	inactivated vaccine	2021-01-24	inactivated vaccine	2021-09-28	inactivated vaccine	2022-02-24	2022-01-15	2022-01-25	N/A	40
BA.1 BTI	female	29	3	2021-01-31	inactivated vaccine	2021-02-19	inactivated vaccine	2021-09-29	inactivated vaccine	2022-02-26	2022-01-16	2022-01-27	N/A	41
BA.1 BTI	male	49	3	2021-01-04	inactivated vaccine	2021-01-26	inactivated vaccine	2021-09-28	inactivated vaccine	2022-02-25	2022-01-16	2022-01-26	N/A	40
BA.1 BTI	male	36	3	2021-01-09	inactivated vaccine	2021-01-30	inactivated vaccine	2021-09-18	inactivated vaccine	2022-02-26	2022-01-13	2022-01-27	N/A	44
BA.2 BTI	male	36	3	2021-04-05	inactivated vaccine	2021-05-09	inactivated vaccine	2022-02-12	inactivated vaccine	2022-04-27	2022-03-08	2022-03-23	N/A	50
BA.2 BTI	female	36	3	2021-05-09	inactivated vaccine	2021-06-05	inactivated vaccine	2022-02-12	inactivated vaccine	2022-04-27	2022-03-08	2022-03-23	N/A	50
BA.2 BTI	male	31	3	2021-05-10	inactivated vaccine	2021-07-06	inactivated vaccine	2022-02-24	inactivated vaccine	2022-04-28	2022-03-08	2022-03-24	N/A	51
BA.2 BTI	female	49	3	2021-02-18	inactivated vaccine	2021-03-12	inactivated vaccine	2021-11-02	inactivated vaccine	2022-04-28	2022-03-11	2022-03-28	N/A	48
BA.2 BTI	female	53	3	2021-02-10	inactivated vaccine	2021-03-08	inactivated vaccine	2021-10-28	inactivated vaccine	2022-06-08	2022-03-23	2022-04-13	N/A	77
BA.2 BTI	female	34	3	2021-03-03	inactivated vaccine	2021-03-25	inactivated vaccine	2021-12-25	inactivated vaccine	2022-06-08	2022-03-23	2022-04-10	N/A	77
BA.2 BTI	female	31	3	2021-07-06	inactivated vaccine	2021-07-28	inactivated vaccine	2022-04-04	inactivated vaccine	2022-06-30	2022-04-24	2022-05-11	N/A	67
BA.2 BTI	male	49	3	2021-02-01	inactivated vaccine	2021-02-22	inactivated vaccine	2021-11-06	inactivated vaccine	2022-06-30	2022-04-24	2022-05-11	N/A	67
BA.2 BTI	male	35	3	2021-02-01	inactivated vaccine	2021-02-22	inactivated vaccine	2021-10-23	inactivated vaccine	2022-06-30	2022-04-24	2022-05-11	N/A	67
BA.2 BTI	female	64	3	2021-08-01	inactivated vaccine	2021-08-24	inactivated vaccine	2022-04-04	inactivated vaccine	2022-06-30	2022-05-12	2022-05-23	N/A	49
BA.2 BTI	male	64	3	2021-03-23	inactivated vaccine	2021-08-03	inactivated vaccine	2022-02-10	inactivated vaccine	2022-06-30	2022-05-13	2022-05-31	N/A	48
BA.2 BTI	female	40	3	2021-04-24	inactivated vaccine	2021-05-15	inactivated vaccine	2021-11-16	inactivated vaccine	2022-07-01	2022/5/24	2022-05-31	N/A	38
BA.2 BTI	female	37	3	2021-01-25	inactivated vaccine	2021-02-18	inactivated vaccine	2021-10-29	inactivated vaccine	2022-07-01	2022/5/17	2022-05-31	N/A	45
BA.2 BTI	male	41	3	2021-02-24	inactivated vaccine	2021-03-21	inactivated vaccine	2021-11-16	inactivated vaccine	2022-07-01	2022-05-17	2022-05-25	N/A	45
BA.2 BTI	female	30	3	2021-04-10	inactivated vaccine	2021-05-14	inactivated vaccine	2021-10-16	inactivated vaccine	2022-07-01	2022/5/15	2022-05-30	N/A	47
BA.2 BTI	male	51	3	2021-01-03	inactivated vaccine	2021//2/6	inactivated vaccine	2021-11-25	inactivated vaccine	2022-07-01	2022/5/13	2022-05-29	N/A	49
BA.2 BTI	female	44	3	2021-08-24	inactivated vaccine	2021-10-03	inactivated vaccine	2022-06-24	inactivated vaccine	2022-07-01	2022-05-13	2022-05-23	N/A	49
BA.2 BTI	male	47	3	2021-05-16	inactivated vaccine	2021-06-21	inactivated vaccine	2022-06-16	inactivated vaccine	2022-07-01	2022-05-17	2022-05-28	N/A	45
BA.2 BTI	male	43	3	2021-06-18	inactivated vaccine	2021-07-13	inactivated vaccine	2022-02-14	inactivated vaccine	2022-07-01	2022-05-13	2022-05-23	N/A	49
BA.2 BTI	male	50	3	2021-02-01	inactivated vaccine	2021-02-22	inactivated vaccine	2021-11-24	inactivated vaccine	2022-07-01	2022-05-19	2022-05-27	N/A	43
BA.2 BTI	male	36	3	2021-01-05	inactivated vaccine	2021-01-29	inactivated vaccine	2022-06-16	inactivated vaccine	2022-07-01	2022-05-19	2022-05-27	N/A	43
BA.2 BTI	male	55	3	2021-02-18	inactivated vaccine	2021-03-11	inactivated vaccine	2022-11-18	inactivated vaccine	2022-07-01	2022-05-13	2022-05-23	N/A	49
BA.2 BTI	female	26	3	2021-01-05	inactivated vaccine	2021-01-29	inactivated vaccine	2021-11-25	inactivated vaccine	2022-07-01	2022-05-13	2022-05-24	N/A	49
BA.2 BTI	male	54	3	2021-01-10	inactivated vaccine	2021-02-23	inactivated vaccine	2021-10-28	inactivated vaccine	2022-07-01	2022/5/13	2022-05-29	N/A	49
BA.2 BTI	female	18	3	2021-07-24	inactivated vaccine	2021-08-21	inactivated vaccine	2022-03-07	inactivated vaccine	2022-07-01	2022-05-12	2022-05-22	N/A	50
BA.2 BTI	male	63	3	2021-03-01	inactivated vaccine	2021-04-28	inactivated vaccine	2021-11-01	inactivated vaccine	2022-07-05	2022-05-12	2022-05-24	N/A	54
BA.2 BTI	male	45	3	2021-04-16	inactivated vaccine	2021-05-25	inactivated vaccine	2021-12-09	inactivated vaccine	2022-07-05	2022-05-12	2022-05-20	N/A	54
BA.2 BTI	male	62	3	2021-07-14	inactivated vaccine	2021-08-20	inactivated vaccine	2022-02-23	inactivated vaccine	2022-07-05	2022-05-09	2022-05-24	N/A	57
BA.2 BTI	female	40	3	2021-03-19	inactivated vaccine	2021-04-09	inactivated vaccine	2021-10-30	inactivated vaccine	2022-07-05	2022-05-10	2022-05-16	N/A	56
BA.2 BTI	male	56	3	2021-02-27	inactivated vaccine	2021-03-20	inactivated vaccine	2021-10-27	inactivated vaccine	2022-07-08	2022-05-06	2022-05-19	N/A	63
BA.2 BTI	male	67	3	2021-04-18	inactivated vaccine	2021-05-21	inactivated vaccine	2021-12-03	inactivated vaccine	2022-07-08	2022-05-06	2022-05-26	N/A	63
BA.2 BTI	male	68	3	2021-05-24	inactivated vaccine	2021-06-24	inactivated vaccine	2021-12-24	inactivated vaccine	2022-07-08	2022-05-06	2022-05-16	N/A	63
BA.2 BTI	male	77	3	2021-04-06	inactivated vaccine	2021-05-04	inactivated vaccine	2021-11-12	inactivated vaccine	2022-07-08	2022-05-08	2022-05-27	N/A	61
BA.2 BTI	female	40	3	2021-04-20	inactivated vaccine	2021-05-24	inactivated vaccine	2021-12-09	inactivated vaccine	2022-07-08	2022-05-06	2022-05-14	N/A	63
BA.2 BTI	male	72	3	2021-04-06	inactivated vaccine	2021-05-04	inactivated vaccine	2021-11-11	inactivated vaccine	2022-07-08	2022-05-10	2022-05-26	N/A	59
BA.2 BTI	male	68	3	2021-04-06	inactivated vaccine	2021-05-04	inactivated vaccine	2021-11-12	inactivated vaccine	2022-07-08	2022-05-04	2022-05-19	N/A	65
BA.2 BTI	male	53	3	2021-01-09	inactivated vaccine	2021-01-30	inactivated vaccine	2021-10-23	inactivated vaccine	2022-07-08	2022-04-27	2022-05-10	N/A	72
BA.2 BTI	female	49	3	2021-02-25	inactivated vaccine	2021-03-16	inactivated vaccine	2021-10-26	inactivated vaccine	2022-07-08	2022-05-04	2022-05-19	N/A	65
BA.2 BTI	male	24	3	2021-06-03	inactivated vaccine	2021-06-28	inactivated vaccine	2022-01-07	inactivated vaccine	2022-07-08	2022-05-22	2022-05-29	N/A	47
BA.5 BTI	male	51	3	2021-01-07	inactivated vaccine	2021-02-04	inactivated vaccine	2021-10-27	inactivated vaccine	2022-08-06	2022-07-04	2022-07-24	N/A	33
BA.5 BTI	male	34	3	2021-06-29	inactivated vaccine	2021-08-02	inactivated vaccine	2022-04-25	inactivated vaccine	2022-08-06	2022-07-10	2022-07-19	N/A	27
BA.5 BTI	male	37	3	2021-06-06	inactivated vaccine	2021-06-27	inactivated vaccine	2021-12-27	inactivated vaccine	2022-08-06	2022-07-05	2022-07-23	N/A	32
BA.5 BTI	male	53	3	2021-03-14	inactivated vaccine	2021-03-28	inactivated vaccine	2021-10-31	inactivated vaccine	2022-08-06	2022-07-04	2022-07-19	N/A	33
BA.5 BTI	male	25	3	2021-05-20	inactivated vaccine	2021-06-21	inactivated vaccine	2021-12-29	inactivated vaccine	2022-08-06	2022-07-06	2022-07-17	N/A	31
BA.5 BTI	male	21	3	2021-05-20	inactivated vaccine	2021-06-15	inactivated vaccine	2021-12-20	inactivated vaccine	2022-08-06	2022-07-05	2022-07-17	N/A	32
BA.5 BTI	male	21	3	2021-05-21	inactivated vaccine	2021-06-19	inactivated vaccine	2021-11-21	inactivated vaccine	2022-08-06	2022-07-19	2022-07-22	N/A	18
BA.5 BTI	male	38	3	2021-06-01	inactivated vaccine	2021-06-25	inactivated vaccine	2022-01-25	inactivated vaccine	2022-08-06	2022-07-20	2022-07-23	N/A	17
BA.5 BTI	male	25	3	2021-01-12	inactivated vaccine	2021-02-02	inactivated vaccine	2021-10-27	inactivated vaccine	2022-08-11	2022-07-06	2022-07-17	N/A	36
BA.5 BTI	female	24	3	2021-04-20	inactivated vaccine	2021-05-18	inactivated vaccine	2021-12-13	inactivated vaccine	2022-09-14	2022-07-02	2022-07-14	N/A	74
BA.5 BTI	male	48	3	2020-12-27	inactivated vaccine	2021-01-10	inactivated vaccine	2021-12-27	inactivated vaccine	2022-09-21	2022-08-24	2022-09-03	N/A	28
BA.5 BTI	male	41	3	2021-06-09	inactivated vaccine	2021-09-14	inactivated vaccine	2022-05-18	inactivated vaccine	2022-09-19	2022-08-28	2022-09-11	N/A	22
BA.5 BTI	male	43	3	2021-03-28	inactivated vaccine	2021-05-12	inactivated vaccine	2021-11-24	inactivated vaccine	2022-09-19	2022-08-29	2022-09-11	N/A	21
BA.5 BTI	female	33	3	2021-06-02	inactivated vaccine	2021-07-02	inactivated vaccine	2022-06-03	inactivated vaccine	2022-09-19	2022-09-02	2022-09-09	N/A	17
BA.5 BTI	male	28	3	2020-12-31	inactivated vaccine	2021-01-25	inactivated vaccine	2021-09-28	inactivated vaccine	2022-09-19	2022-09-03	2022-09-11	N/A	16
BA.5 BTI	male	31	3	2021-04-22	inactivated vaccine	2021-05-16	inactivated vaccine	2021-12-10	inactivated vaccine	2022-09-30	2022-08-29	2022-09-20	N/A	32
BA.5 BTI	male	40	3	2021-03-31	inactivated vaccine	2021-05-06	inactivated vaccine	2021-11-16	inactivated vaccine	2022-09-30	2022-08-28	2022-09-13	N/A	33
BA.5 BTI	male	39	3	2021-03-28	inactivated vaccine	2021-04-30	inactivated vaccine	2021-11-21	inactivated vaccine	2022-09-30	2022-08-28	2022-09-12	N/A	33
BA.5 BTI	female	35	3	2021-01-13	inactivated vaccine	2021-01-31	inactivated vaccine	2021-11-14	inactivated vaccine	2022-09-30	2022-08-31	2022-09-15	N/A	30
BA.5 BTI	female	24	3	2021-04-19	inactivated vaccine	2021-05-24	inactivated vaccine	2021-12-22	inactivated vaccine	2022-09-30	2022-08-31	2022-09-17	N/A	30
BA.5 BTI	male	41	3	2021-03-27	inactivated vaccine	2021-05-09	inactivated vaccine	2021-11-20	inactivated vaccine	2022-09-30	2022-08-28	2022-09-11	N/A	33
BA.5 BTI	male	52	3	2021-04-12	inactivated vaccine	2021-05-13	inactivated vaccine	2021-11-27	inactivated vaccine	2022-10-11	2022-09-01	2022-09-13	N/A	40
BA.5 BTI	male	29	3	2021-03-28	inactivated vaccine	2021-05-08	inactivated vaccine	2021-11-13	inactivated vaccine	2022-10-11	2022-09-01	2022-09-17	N/A	40
BA.5 BTI	male	31	3	2021-01-04	inactivated vaccine	2021-02-01	inactivated vaccine	2022-02-07	inactivated vaccine	2022-10-11	2022-09-01	2022-09-17	N/A	40
BA.5 BTI	female	32	3	2021-01-06	inactivated vaccine	2021-01-28	inactivated vaccine	2022-04-14	inactivated vaccine	2022-10-11	2022-09-02	2022-09-23	N/A	39
BA.5 BTI	female	41	3	2021-06-01	inactivated vaccine	2021-06-24	inactivated vaccine	2021-12-27	inactivated vaccine	2022-10-11	2022-09-03	2022-09-18	N/A	38
BA.5 BTI	male	28	3	2021-03-31	inactivated vaccine	2021-05-07	inactivated vaccine	2021-11-07	inactivated vaccine	2022-10-11	2022-09-04	2022-09-17	N/A	37
BA.5 BTI	female	27	3	2021-04-15	inactivated vaccine	2021-05-07	inactivated vaccine	2021-11-24	inactivated vaccine	2022-10-11	2022-09-03	2022-09-15	N/A	38
BA.5 BTI	female	52	3	2021-01-05	inactivated vaccine	2021-01-22	inactivated vaccine	2021-09-28	inactivated vaccine	2022-10-11	2022-09-03	2022-09-16	N/A	38
BA.5 BTI	female	47	3	2021-04-13	inactivated vaccine	2021-05-12	inactivated vaccine	2021-12-30	inactivated vaccine	2022-10-11	2022-09-03	2022-09-19	N/A	38
BA.5 BTI	female	27	3	2021-03-25	inactivated vaccine	2021-04-15	inactivated vaccine	2021-11-28	inactivated vaccine	2022-10-11	2022-08-29	2022-09-17	N/A	43
BA.5 BTI	female	48	3	2021-04-21	inactivated vaccine	2021-05-20	inactivated vaccine	2021-12-09	inactivated vaccine	2022-10-11	2022-09-06	2022-09-24	N/A	35
BA.5 BTI	female	51	3	2021-04-01	inactivated vaccine	2021-05-12	inactivated vaccine	2021-12-03	inactivated vaccine	2022-10-11	2022-09-04	2022-09-25	N/A	37
BA.5 BTI	female	72	3	2021-06-04	inactivated vaccine	2021-06-25	inactivated vaccine	2021-12-29	inactivated vaccine	2022-10-11	2022-08-29	2022-09-14	N/A	43
BA.5 BTI	male	34	3	2021-04-08	inactivated vaccine	2021-05-08	inactivated vaccine	2021-11-09	inactivated vaccine	2022-10-11	2022-08-31	2022-10-02	N/A	41
BA.5 BTI	male	53	3	2021-04-08	inactivated vaccine	2021-05-04	inactivated vaccine	2021-11-13	inactivated vaccine	2022-10-11	2022-08-30	2022-09-09	N/A	42
BF.7 BTI	female	33	3	2021-01-03	inactivated vaccine	2021-01-31	inactivated vaccine	2021-10-22	inactivated vaccine	2022-11-19	2022-10-11	2022-10-24	N/A	39
BF.7 BTI	female	37	3	2021-05-14	inactivated vaccine	2021-06-11	inactivated vaccine	2022-01-10	inactivated vaccine	2022-11-19	2022-10-03	2022-10-12	N/A	47
BF.7 BTI	male	29	3	2021-07-01	inactivated vaccine	2021-08-03	inactivated vaccine	2022-02-11	inactivated vaccine	2022-11-20	2022-10-21	2022-10-27	N/A	30
BF.7 BTI	female	44	3	2021-04-02	inactivated vaccine	2021-04-23	inactivated vaccine	2021-11-08	inactivated vaccine	2022-11-20	2022-10-07	2022-10-14	N/A	44
BF.7 BTI	female	27	3	2021-05-12	inactivated vaccine	2021-06-12	inactivated vaccine	2022-01-30	inactivated vaccine	2022-11-20	2022-10-24	2022-10-29	N/A	27
BF.7 BTI	female	27	3	2021-05-22	inactivated vaccine	2021-06-13	inactivated vaccine	2022-01-22	inactivated vaccine	2022-11-21	2022-10-13	2022-10-27	N/A	39
BF.7 BTI	female	45	3	2021-05-24	inactivated vaccine	2021-06-16	inactivated vaccine	2022-01-11	inactivated vaccine	2022-11-21	2022-10-01	2022-10-08	N/A	51
BF.7 BTI	female	34	3	2021-07-27	inactivated vaccine	2021-10-23	inactivated vaccine	2022-07-24	inactivated vaccine	2022-11-21	2022-10-10	2022-10-17	N/A	42
BF.7 BTI	female	43	3	2021-05-24	inactivated vaccine	2021-06-16	inactivated vaccine	2022-04-10	inactivated vaccine	2022-11-21	2022-10-11	2022-10-24	N/A	41
BF.7 BTI	male	26	3	2021-01-03	inactivated vaccine	2021-01-30	inactivated vaccine	2021-10-25	inactivated vaccine	2022-11-21	2022-10-14	2022-10-25	N/A	38
BF.7 BTI	female	32	3	2021-05-14	inactivated vaccine	2021-06-19	inactivated vaccine	2022-01-05	inactivated vaccine	2022-11-21	2022-10-19	2022.10.24	N/A	33
BF.7 BTI	male	45	3	2021-06-01	inactivated vaccine	2021-06-25	inactivated vaccine	2022-01-26	inactivated vaccine	2022-11-21	2022-10-19	2022-10-24	N/A	33
BF.7 BTI	female	56	3	2021-07-16	inactivated vaccine	2021-08-07	inactivated vaccine	2022-02-09	inactivated vaccine	2022-11-22	2022-10-14	2022-10-20	N/A	39
BF.7 BTI	female	29	3	2021-04-02	inactivated vaccine	2021-04-25	inactivated vaccine	2021-11-10	inactivated vaccine	2022-11-22	2022-10-14	2022-10-21	N/A	39
BF.7 BTI	female	23	3	2021-05-12	inactivated vaccine	2021-06-08	inactivated vaccine	2022-04-06	inactivated vaccine	2022-11-22	2022-10-14	2022-10-20	N/A	39
BF.7 BTI	female	33	3	2021-01-05	inactivated vaccine	2021-02-02	inactivated vaccine	2022-10-25	inactivated vaccine	2022-11-22	2022-10-13	2022-10-21	N/A	40
BF.7 BTI	male	25	3	2021-09-22	inactivated vaccine	2021-11-30	inactivated vaccine	2022-06-15	inactivated vaccine	2022-11-22	2022-10-13	2022-10-19	N/A	40
BF.7 BTI	female	41	3	2021-05-08	inactivated vaccine	2021-06-11	inactivated vaccine	2022-01-12	inactivated vaccine	2022-11-22	2022-10-21	2022-10-25	N/A	32
BF.7 BTI	female	39	3	2021-05-08	inactivated vaccine	2021-06-09	inactivated vaccine	2022-04-12	inactivated vaccine	2022-11-23	2022-10-22	2022-10-31	N/A	32
BF.7 BTI	male	47	3	2021-06-01	inactivated vaccine	2021-06-22	inactivated vaccine	2022-04-06	inactivated vaccine	2022-11-23	2022-10-19	2022-10-29	N/A	35
BF.7 BTI	female	33	3	2021-04-02	inactivated vaccine	2021-04-23	inactivated vaccine	2021-11-11	inactivated vaccine	2022-11-23	2022-10-14	2022-10-21	N/A	40
BF.7 BTI	female	38	3	2021-08-14	inactivated vaccine	2021-09-27	inactivated vaccine	2022-04-03	inactivated vaccine	2022-11-23	2022-10-07	2022-10-16	N/A	47
BF.7 BTI	female	30	3	2020-12-28	inactivated vaccine	2021-01-26	inactivated vaccine	2021-11-08	inactivated vaccine	2022-11-23	2022-10-21	2022-10-28	N/A	33
BF.7 BTI	female	35	3	2021-05-11	inactivated vaccine	2021-06-02	inactivated vaccine	2022-01-05	inactivated vaccine	2022-11-23	2022-10-17	2022-10-22	N/A	37
BF.7 BTI	male	37	3	2021-05-21	inactivated vaccine	2021-06-12	inactivated vaccine	2022-01-12	inactivated vaccine	2022-11-23	2022-10-05	2022-10-18	N/A	49
BF.7 BTI	female	36	3	2021-05-21	inactivated vaccine	2021-06-12	inactivated vaccine	2022-01-12	inactivated vaccine	2022-11-23	2022-10-06	2022-10-16	N/A	48
BF.7 BTI	male	58	3	2021-01-21	inactivated vaccine	2021-02-05	inactivated vaccine	2021-11-10	inactivated vaccine	2022-11-23	2022-10-05	2022-10-18	N/A	49
BF.7 BTI	male	35	3	2021-01-21	inactivated vaccine	2021-02-05	inactivated vaccine	2021-11-10	inactivated vaccine	2022-11-23	2022-10-05	2022-10-18	N/A	49
BF.7 BTI	male	30	3	2021-07-05	inactivated vaccine	2021-07-29	inactivated vaccine	2022-03-25	inactivated vaccine	2022-11-23	2022-10-06	2022-10-16	N/A	48
BF.7 BTI	female	30	3	2021-07-05	inactivated vaccine	2021-07-29	inactivated vaccine	2022-03-25	inactivated vaccine	2022-11-23	2022-10-05	2022-10-12	N/A	49
BA.1 BTI (8 months)	male	33	3	2021-04-28	inactivated vaccine	2021-05-22	inactivated vaccine	2021-12-19	inactivated vaccine	2022-09-06	2022-01-08	2022-01-22	N/A	241
BA.1 BTI (8 months)	female	57	3	2021-04-18	inactivated vaccine	2021-05-20	inactivated vaccine	2021-12-28	inactivated vaccine	2022-09-13	2022-01-09	2022-01-23	N/A	247
BA.1 BTI (8 months)	female	33	3	2021-04-28	inactivated vaccine	2021-05-22	inactivated vaccine	2021-12-18	inactivated vaccine	2022-09-06	2022-01-08	2022-01-23	N/A	241
BA.1 BTI (8 months)	female	63	3	2021-04-13	inactivated vaccine	2021-05-11	inactivated vaccine	2021-09-28	inactivated vaccine	2022-09-06	2022-01-09	2022-01-23	N/A	240
BA.1 BTI (8 months)	male	41	3	2021-04-23	inactivated vaccine	2021-05-22	inactivated vaccine	2021-12-02	inactivated vaccine	2022-09-13	2022-01-09	2022-01-23	N/A	247
BA.1 BTI (8 months)	male	29	3	2021-01-11	inactivated vaccine	2021-02-01	inactivated vaccine	2021-11-18	inactivated vaccine	2022-09-13	2022-01-11	2022-01-23	N/A	245
BA.1 BTI (8 months)	female	48	3	2021-04-25	inactivated vaccine	2021-05-12	inactivated vaccine	2021-11-15	inactivated vaccine	2022-09-13	2022-01-15	2022-01-23	N/A	241
BA.1 BTI (8 months)	female	34	3	2021-04-11	inactivated vaccine	2021-05-14	inactivated vaccine	2021-11-17	inactivated vaccine	2022-09-06	2022-01-13	2022-01-24	N/A	236
BA.1 BTI (8 months)	female	41	3	2021-01-09	inactivated vaccine	2021-01-30	inactivated vaccine	2021-09-29	inactivated vaccine	2022-09-06	2022-01-12	2022-01-24	N/A	237
BA.1 BTI (8 months)	female	36	3	2021-04-30	inactivated vaccine	2021-05-12	inactivated vaccine	2021-12-02	inactivated vaccine	2022-09-13	2022-01-13	2022-01-24	N/A	243
BA.1 BTI (8 months)	female	46	3	2021-04-15	inactivated vaccine	2021-05-12	inactivated vaccine	2021-11-15	inactivated vaccine	2022-09-13	2022-01-12	2022-01-24	N/A	244
BA.1 BTI (8 months)	female	48	3	2021-04-15	inactivated vaccine	2021-05-12	inactivated vaccine	2021-12-06	inactivated vaccine	2022-09-13	2022-01-11	2022-01-24	N/A	245
BA.1 BTI (8 months)	female	21	3	2021-04-02	inactivated vaccine	2021-05-20	inactivated vaccine	2021-12-31	inactivated vaccine	2022-09-13	2022-01-15	2022-01-25	N/A	241
BA.1 BTI (8 months)	female	60	3	2021-04-21	inactivated vaccine	2021-05-13	inactivated vaccine	2021-11-25	inactivated vaccine	2022-09-06	2022-01-11	2022-01-25	N/A	238
BA.1 BTI (8 months)	male	27	3	2021-04-21	inactivated vaccine	2021-05-12	inactivated vaccine	2021-11-19	inactivated vaccine	2022-09-06	2022-01-13	2022-01-25	N/A	236
BA.1 BTI (8 months)	male	45	3	2021-01-18	inactivated vaccine	2021-02-02	inactivated vaccine	2021-09-28	inactivated vaccine	2022-09-06	2022-01-13	2022-01-25	N/A	236
BA.1 BTI (8 months)	female	38	3	2021-04-09	inactivated vaccine	2021-05-15	inactivated vaccine	2021-11-28	inactivated vaccine	2022-09-13	2022-01-13	2022-01-25	N/A	243
BA.1 BTI (8 months)	male	24	3	2021-04-02	inactivated vaccine	2021-05-11	inactivated vaccine	2021-12-07	inactivated vaccine	2022-09-06	2022-01-16	2022-01-25	N/A	233
BA.1 BTI (8 months)	male	47	3	2021-03-22	inactivated vaccine	2021-04-29	inactivated vaccine	2021-11-02	inactivated vaccine	2022-09-06	2022-01-12	2022-01-25	N/A	237
BA.1 BTI (8 months)	female	64	3	2021-06-01	inactivated vaccine	2021-06-23	inactivated vaccine	2021-12-27	inactivated vaccine	2022-09-13	2022-01-13	2022-01-25	N/A	243
BA.1 BTI (8 months)	female	63	3	2021-05-25	inactivated vaccine	2021-06-16	inactivated vaccine	2021-12-27	inactivated vaccine	2022-09-06	2022-01-13	2022-01-25	N/A	236
BA.1 BTI (8 months)	female	50	3	2021-03-06	inactivated vaccine	2021-04-29	inactivated vaccine	2021-10-29	inactivated vaccine	2022-09-06	2022-01-13	2022-01-25	N/A	236
